# Novel Complete Methanogenic Pathways in Longitudinal Genomic Study of Monogastric Age-Associated Archaea

**DOI:** 10.1101/2022.12.03.518977

**Authors:** Brandi Feehan, Qinghong Ran, Victoria Dorman, Kourtney Rumback, Sophia Pogranichniy, Kaitlyn Ward, Robert Goodband, Megan C Niederwerder, Sonny T M Lee

## Abstract

**Background:** Archaea perform critical roles in the microbiome system, including utilizing hydrogen to allow for enhanced microbiome member growth and influencing overall host health. With the majority of microbiome research focussing on bacteria, the functions of archaea are largely still under investigation. Understanding methanogenic functions during the host lifetime will add to the limited knowledge on archaeal influence on gut and host health. In our study, we determined lifelong archaea detection and methanogenic functions while assessing global and host distribution of our novel archaeal metagenome assembled genomes (MAGs). We followed 7 monogastric swine throughout their life, from birth to adult (1-156 days of age), and collected feces at 22 time points. The samples underwent gDNA extraction, Illumina sequencing, bioinformatic quality and assembly processes, and MAG taxonomic assignment and functional annotation.

**Results:** We generated 1,130 non-redundant MAGs with 8 classified as methanogenic archaea. The taxonomic classifications were as follows: orders *Methanomassiliicoccales* (5) and *Methanobacteriales* (3); genera *UBA71* (3), *Methanomethylophilus* (1), *MX-02* (1), and *Methanobrevibacter* (3). We recovered the first US swine *Methanobrevibacter UBA71 sp006954425* and *Methanobrevibacter gottschalkii* MAGs. The *Methanobacteriales* MAGs were identified primarily during the young, preweaned host whereas *Methanomassiliicoccales* primarily in the adult host. Moreover, we identified our methanogens in metagenomic sequences from Chinese swine, US adult humans, Mexican adult humans, Swedish adult humans, and paleontological humans, indicating that methanogens span different hosts, geography and time. We determined complete metabolic pathways for all three methanogenic pathways: hydrogenotrophic, methylotrophic, and acetoclastic. This study provided the first evidence of acetoclastic methanogenesis in monogastric archaea which indicated a previously unknown capability for acetate utilization in methanogenesis for monogastric methanogens. Overall, we hypothesized that the age-associated detection patterns were due to differential substrate availability via the host diet and microbial metabolism, and that these methanogenic functions are likely crucial to methanogens across hosts. This study provided a comprehensive, genome-centric investigation of monogastric-associated methanogens which will further our understanding of microbiome development and functions.
