## Supplementary Table S1 for "Novel Complete Methanogenic Pathways in Longitudinal Genomic Study of Monogastric Age-Associated Archaea"

### Sheet: Swine_Host_Demographics
Swine ID	Sex	Birth Date	Sow ID	Preweaning Housing Group	Nursery Housing Group	Growth Adult Housing Group
1	Female	2020-03-08	S1	P1	N1	G1
2	Male	2020-03-08	S1	P1	N1	G1
3	Female	2020-03-08	S2	P2	N1	G1
5	Female	2020-03-08	S3	P3	N1	G1
7	Female	2020-03-09	S4	P4	N2	G1
9	Female	2020-03-07	S5	P5	N2	G1
10	Male	2020-03-07	S5	P5	N2	G1
Genetics: Line 241, DNA Genetics, Columbus NE

### Sheet: Swine_Host_Diet
Stage:		Nursery			Growth
Stage-Phase:		Phase 1	Phase 2	Phase 3	Phase 1	Phase 2	Phase 3
Pellet or Meal:		Pellet	Pellet	Meal	Meal	Meal	Meal
Host Weight (lbs):		12-15	15-25	25-50	80-150	150-200	200-280
Ingredient:	Host Age (days):	21-30	30-49	49-80	80-90	90-106	106-122
Corn		0.456017	0.586589	0.656017	0.72347	0.795676	0.838296
Soybean Meal		0.183571	0.24604	0.283439	0.242157	0.177151	0.136129
Fish Meal		0.047612	0	0	0	0	0
Milk, Whey Powder		0.264511	0.105597	0	0	0	0
Soybean Oil		0.0211609	0.0211193	0.020031	0.0100065	0.00500425	0.00500475
Calcium Carbonate		0.00423218	0.00791975	0.00751164	0.00875569	0.00825702	0.00775737
Monocalcium Phosphate		0.00529022	0.0110876	0.0110171	0.00500325	0.00350298	0.00250238
Sodium Chloride		0.00317413	0.00580781	0.00600931	0.00350228	0.00350298	0.00350333
L-Lys-HCl		0.00428508	0.00527983	0.00550854	0.00290189	0.00300255	0.00300285
DL-Met		0.00216899	0.00221753	0.00205318	0.000500325	0.000350298	0.000250238
L-Thr		0.00190448	0.00221753	0.00230357	0.000700455	0.000700596	0.000900856
L-Trp		0.000465539	0.000422386	0.000500776	0	0.000100085	0.000150143
L-Val		0.00137546	0.00147835	0.00160248	0	0	0
Trace Mineral Premix		0.00158707	0.00158395	0.00150233	0.00150098	0.00125106	0.00100095
Vitamin Premix Without Phytase		0.00264511	0.00263992	0.00250388	0.00150098	0.00150128	0.00150143

### Sheet: Dam_Demograics
Sow ID	Diet	Parity
S1	Control	Gilt
S2	Soybean Oil	Gilt
S3	Beef Tallow	2
S4	Beef Tallow	3
S5	Soybean Oil	Gilt
Genetics: Line 241, DNA Genetics, Columbus NE

### Sheet: Dam_Diets
Ingredient	Diet
	Control	Beef Tallow	Soybean Oil
Corn	0.6328	0.6005	0.6005
Soybean Meal	0.3282	0.3305	0.3305
Beef Tallow	0	0.03	0
Soybean Oil	0	0	0.03
Calcium carbonate	0.0125	0.0125	0.0125
Monocalcium Phosphate	0.0115	0.0115	0.0115
Sodium Chloride	0.005	0.005	0.005
L-Lys-HCl	0.0015	0.0015	0.0015
DL-Met	0.0008	0.0008	0.0008
L-Thr	0.0005	0.0005	0.0005
Sow add pack¹	0.0015	0.0015	0.0015
Trace mineral premix²	0.0025	0.0025	0.0025
Vitamin premix³	0.0025	0.0025	0.0025
Phytase⁴	0.0008	0.0008	0.0008
¹Provided per kg of premix: 1,653,467 IU vitamin A; 8,818 IU vitamin E; 88 mg biotin; 882 mg folic acid; 397 mg pyridoxine; 220,462 mg choline; 19,842 mg carnitine; 80 mg chromium. ²Provided per kg of premix: 1,653,467 IU vitamin A; 661,387 IU vitamin D; 17,637 IU vitamin E; 1,323 mg vitamin K; 13 mg vitamin B12; 19,842 mg niacin; 11,023 mg pantothenic acid; 3,307 mg riboflavin. ³Provided per kg …

### Sheet: Sample_Information
Sample ID	Stage	Swine ID	Age (days)	Sex	Litter ID
LLS0009	P	9	2	F	S5
LLS0010	P	10	2	M	S5
LLS0011	P	1	5	F	S1
LLS0012	P	2	5	M	S1
LLS0013	P	3	5	F	S2
LLS0015	P	5	5	F	S3
LLS0017	P	7	4	F	S4
LLS0019	P	9	6	F	S5
LLS0020	P	10	6	M	S5
LLS0021	P	1	9	F	S1
LLS0027	P	7	8	F	S4
LLS0029	P	9	10	F	S5
LLS0031	P	1	13	F	S1
LLS0032	P	2	13	M	S1
LLS0033	P	3	13	F	S2
LLS0035	P	5	13	F	S3
LLS0037	P	7	12	F	S4
LLS0039	P	9	14	F	S5
LLS0041	P	1	17	F	S1
LLS0042	P	2	17	M	S1
LLS0043	P	3	17	F	S2
LLS0045	P	5	17	F	S3
LLS0047	P	7	16	F	S4
LLS0049	P	9	18	F	S5
LLS0050	P	10	18	M	S5
LLS0051	N	1	21	F	S1
LLS0053	N	3	21	F	S2
LLS0055	N	5	21	F	S3
LLS0059	N	9	22	F	S5
LLS0060	N	10	22	M	S5
LLS0071	N	1	29	F	S1
LLS0072	N	2	29	M	S1
LLS0073	N	3	29	F	S2
LLS0074	N	5	29	F	S3
LLS0076	N	7	28	F	S4
LLS0078	N	9	30	F	S5
LLS0079	N	10	30	M	S5
LLS0081	N	2	33	M	S1
LLS0082	N	3	33	F	S2
LLS0083	N	5	33	F	S3
LLS0085	N	7	32	F	S4
LLS0087	N	9	34	F	S5
LLS0088	N	10	34	M	S5
LLS0098	N	1	41	F	S1
LLS0100	N	3	41	F	S2
LLS0101	N	5	41	F	S3
LLS0105	N	9	42	F	S5
LLS0106	N	10	42	M	S5
LLS0116	N	1	49	F	S1
LLS0119	N	5	49	F	S3
LLS0121	N	7	48	F	S4
LLS0123	N	9	50	F	S5
LLS0126	N	2	53	M	S1
LLS0127	N	3	53	F	S2
LLS0128	N	5	53	F	S3
LLS0130	N	7	52	F	S4
LLS0133	N	10	54	M	S5
LLS0143	N	1	61	F	S1
LLS0144	N	2	61	M	S1
LLS0145	N	3	61	F	S2
LLS0146	N	5	61	F	S3
LLS0148	N	7	60	F	S4
LLS0151	N	10	62	M	S5
LLS0161	N	1	69	F	S1
LLS0162	N	2	69	M	S1
LLS0163	N	3	69	F	S2
LLS0164	N	5	69	F	S3
LLS0166	N	7	68	F	S4
LLS0168	N	9	70	F	S5
LLS0169	N	10	70	M	S5
LLS0179	N	1	77	F	S1
LLS0180	N	2	77	M	S1
LLS0181	N	3	77	F	S2
LLS0182	N	5	77	F	S3
LLS0184	N	7	76	F	S4
LLS0186	N	9	78	F	S5
LLS0187	N	10	78	M	S5
LLS0189	G	2	81	M	S1
LLS0197	G	1	86	F	S1
LLS0199	G	3	86	F	S2
LLS0200	G	5	86	F	S3
LLS0202	G	7	85	F	S4
LLS0204	G	9	87	F	S5
LLS0205	G	10	87	M	S5
LLS0215	G	1	100	F	S1
LLS0216	G	2	100	M	S1
LLS0217	G	3	100	F	S2
LLS0218	G	5	100	F	S3
LLS0220	G	7	99	F	S4
LLS0222	G	9	101	F	S5
LLS0223	G	10	101	M	S5
LLS0233	G	1	121	F	S1
LLS0234	G	2	121	M	S1
LLS0235	G	3	121	F	S2
LLS0236	G	5	121	F	S3
LLS0238	G	7	120	F	S4
LLS0240	G	9	122	F	S5
LLS0241	G	10	122	M	S5
LLS0252	G	1	135	F	S1
LLS0253	G	2	135	M	S1
LLS0254	G	3	135	F	S2
LLS0257	G	7	134	F	S4
LLS0259	G	9	136	F	S5
LLS0260	G	10	136	M	S5
LLS0264	G	5	142	F	S3
LLS0270	G	1	149	F	S1
LLS0271	G	2	149	M	S1
LLS0272	G	3	149	F	S2
LLS0275	G	7	148	F	S4
LLS0277	G	9	150	F	S5
LLS0278	G	10	150	M	S5
LLS0282	G	5	156	F	S3
