## Supplemental Table S2 for "Novel Complete Methanogenic Pathways in Longitudinal Genomic Study of Monogastric Age-Associated Archaea"

### Sheet: Reads
Sample ID	NCBI Biosample Accession	Number of pairs analyzed	Total pairs passed	Total pairs passed (percent of all pairs)	Total pair_1 trimmed	Total pair_1 trimmed (percent of all passed pairs)	Total pair_2 trimmed	Total pair_2 trimmed (percent of all passed pairs)	Total pairs failed	Total pairs failed (percent of all pairs)	Pairs failed due to pair_1	Pairs failed due to pair_1 (percent of all failed pairs)	Pairs failed due to pair_2	Pairs failed due to pair_2 (percent of all failed pairs)	Pairs failed due to both	Pairs failed due to both (percent of all failed pairs)	Failed_reason_P	Failed_reason_P (percent of all failed pairs)	Failed_reason_N	Failed_reason_N (percent of all failed pairs)	Failed_reason_C33	Failed_reason_C33 (percent of all failed pairs)
LLS0009	SAMN25127753	98258000	95215441	0.969	0	0	0	0	3042559	0.031	798133	0.2623	1733327	0.5697	511099	0.168	0	0	0	0	0	0
LLS0010	SAMN25127754	74440557	71976133	0.9669	0	0	0	0	2464424	0.0331	1348218	0.5471	886609	0.3598	229597	0.0932	0	0	0	0	0	0
LLS0011	SAMN25127756	79839076	77792874	0.9744	0	0	0	0	2046202	0.0256	634136	0.3099	1048978	0.5126	363088	0.1774	0	0	0	0	0	0
LLS0012	SAMN25127759	88228050	86264233	0.9777	0	0	0	0	1963817	0.0223	1040612	0.5299	668682	0.3405	254523	0.1296	0	0	0	0	0	0
LLS0013	SAMN25127757	91940518	89169186	0.9699	0	0	0	0	2771332	0.0301	594696	0.2146	1703890	0.6148	472746	0.1706	0	0	0	0	0	0
LLS0015	SAMN25127758	94352757	91800013	0.9729	0	0	0	0	2552744	0.0271	466933	0.1829	1557840	0.6103	527971	0.2068	0	0	0	0	0	0
LLS0017	SAMN25127755	92327413	89732932	0.9719	0	0	0	0	2594481	0.0281	767384	0.2958	1370595	0.5283	456502	0.176	0	0	0	0	0	0
LLS0019	SAMN25127760	77441128	75511209	0.9751	0	0	0	0	1929919	0.0249	496382	0.2572	1044133	0.541	389404	0.2018	0	0	0	0	0	0
LLS0020	SAMN25127761	74908589	72972414	0.9742	0	0	0	0	1936175	0.0258	648601	0.335	987539	0.51	300035	0.155	0	0	0	0	0	0
LLS0021	SAMN25127763	90975653	88546631	0.9733	0	0	0	0	2429022	0.0267	542573	0.2234	1439345	0.5926	447104	0.1841	0	0	0	0	0	0
LLS0027	SAMN30001174	84242414	81916805	0.9724	0	0	0	0	2325609	0.0276	496708	0.2136	1328138	0.5711	500763	0.2153	0	0	0	0	0	0
LLS0029	SAMN30001175	91049341	88825759	0.9756	0	0	0	0	2223582	0.0244	647713	0.2913	1090491	0.4904	485378	0.2183	0	0	0	0	0	0
LLS0031	SAMN25127766	77250610	75422240	0.9763	0	0	0	0	1828370	0.0237	912559	0.4991	683382	0.3738	232429	0.1271	0	0	0	0	0	0
LLS0032	SAMN25127768	84723138	82544468	0.9743	0	0	0	0	2178670	0.0257	500442	0.2297	1257655	0.5773	420573	0.193	0	0	0	0	0	0
LLS0033	SAMN30001176	76870257	74636785	0.9709	0	0	0	0	2233472	0.0291	530849	0.2377	1289083	0.5772	413540	0.1852	0	0	0	0	0	0
LLS0035	SAMN25127767	87115869	84722669	0.9725	0	0	0	0	2393200	0.0275	498362	0.2082	1399525	0.5848	495313	0.207	0	0	0	0	0	0
LLS0037	SAMN25127765	73850014	71608333	0.9696	0	0	0	0	2241681	0.0304	633140	0.2824	1239339	0.5529	369202	0.1647	0	0	0	0	0	0
LLS0039	SAMN25127770	74479996	72360539	0.9715	0	0	0	0	2119457	0.0285	607518	0.2866	1089501	0.514	422438	0.1993	0	0	0	0	0	0
LLS0041	SAMN30001177	93503249	90722809	0.9703	0	0	0	0	2780440	0.0297	753128	0.2709	1507676	0.5422	519636	0.1869	0	0	0	0	0	0
LLS0042	SAMN25127774	75729882	74052809	0.9779	0	0	0	0	1677073	0.0221	443753	0.2646	900812	0.5371	332508	0.1983	0	0	0	0	0	0
LLS0043	SAMN25127772	76612927	74511421	0.9726	0	0	0	0	2101506	0.0274	501160	0.2385	1170501	0.557	429845	0.2045	0	0	0	0	0	0
LLS0045	SAMN25127773	86058204	83784298	0.9736	0	0	0	0	2273906	0.0264	447542	0.1968	1419713	0.6243	406651	0.1788	0	0	0	0	0	0
LLS0047	SAMN25127771	84338020	81888841	0.971	0	0	0	0	2449179	0.029	521599	0.213	1475253	0.6023	452327	0.1847	0	0	0	0	0	0
LLS0049	SAMN25127777	79072576	76940394	0.973	0	0	0	0	2132182	0.027	416240	0.1952	1291214	0.6056	424728	0.1992	0	0	0	0	0	0
LLS0050	SAMN25127778	85482207	82873732	0.9695	0	0	0	0	2608475	0.0305	489522	0.1877	1674952	0.6421	444001	0.1702	0	0	0	0	0	0
LLS0051	SAMN25127781	45963609	38782936	0.8438	0	0	0	0	7180673	0.1562	971930	0.1354	5240491	0.7298	968252	0.1348	0	0	0	0	0	0
LLS0053	SAMN25127782	38076371	31839948	0.8362	0	0	0	0	6236423	0.1638	917584	0.1471	4478747	0.7182	840092	0.1347	0	0	0	0	0	0
LLS0055	SAMN25127783	47885544	40467364	0.8451	0	0	0	0	7418180	0.1549	959296	0.1293	5502276	0.7417	956608	0.129	0	0	0	0	0	0
LLS0059	SAMN25127786	36543079	30680213	0.8396	0	0	0	0	5862866	0.1604	721091	0.123	4350702	0.7421	791073	0.1349	0	0	0	0	0	0
LLS0060	SAMN25127787	40610426	34095005	0.8396	0	0	0	0	6515421	0.1604	794322	0.1219	4864683	0.7466	856416	0.1314	0	0	0	0	0	0
LLS0071	SAMN25127798	37244887	31512590	0.8461	0	0	0	0	5732297	0.1539	1050946	0.1833	3952518	0.6895	728833	0.1271	0	0	0	0	0	0
LLS0072	SAMN25127801	40519707	34386080	0.8486	0	0	0	0	6133627	0.1514	1100744	0.1795	4239288	0.6912	793595	0.1294	0	0	0	0	0	0
LLS0073	SAMN25127799	41529029	35259059	0.849	0	0	0	0	6269970	0.151	1003469	0.16	4450575	0.7098	815926	0.1301	0	0	0	0	0	0
LLS0074	SAMN25127800	42459700	35862588	0.8446	0	0	0	0	6597112	0.1554	855498	0.1297	4845404	0.7345	896210	0.1358	0	0	0	0	0	0
LLS0076	SAMN25127796	44574713	37717450	0.8462	0	0	0	0	6857263	0.1538	928975	0.1355	5027730	0.7332	900558	0.1313	0	0	0	0	0	0
LLS0078	SAMN25127802	41076774	34940002	0.8506	0	0	0	0	6136772	0.1494	994324	0.162	4360070	0.7105	782378	0.1275	0	0	0	0	0	0
LLS0079	SAMN25127803	40351633	34221101	0.8481	0	0	0	0	6130532	0.1519	1016772	0.1659	4316133	0.704	797627	0.1301	0	0	0	0	0	0
LLS0081	SAMN25127809	42621836	36017566	0.845	0	0	0	0	6604270	0.155	891626	0.135	4836705	0.7324	875939	0.1326	0	0	0	0	0	0
LLS0082	SAMN25127807	41656080	35052429	0.8415	0	0	0	0	6603651	0.1585	865491	0.1311	4842346	0.7333	895814	0.1357	0	0	0	0	0	0
LLS0083	SAMN25127808	36801408	31107035	0.8453	0	0	0	0	5694373	0.1547	774749	0.1361	4149025	0.7286	770599	0.1353	0	0	0	0	0	0
LLS0085	SAMN25127804	41894091	35501904	0.8474	0	0	0	0	6392187	0.1526	869132	0.136	4688137	0.7334	834918	0.1306	0	0	0	0	0	0
LLS0087	SAMN25127811	38984962	33063300	0.8481	0	0	0	0	5921662	0.1519	926015	0.1564	4192316	0.708	803331	0.1357	0	0	0	0	0	0
LLS0088	SAMN25127812	39000630	33058260	0.8476	0	0	0	0	5942370	0.1524	914139	0.1538	4229258	0.7117	798973	0.1345	0	0	0	0	0	0
LLS0098	SAMN25127823	38090229	32213854	0.8457	0	0	0	0	5876375	0.1543	772752	0.1315	4333276	0.7374	770347	0.1311	0	0	0	0	0	0
LLS0100	SAMN30005739	39881694	22281634	0.5587	0	0	0	0	17600060	0.4413	423203	0.024	15952214	0.9064	1224643	0.0696	0	0	0	0	0	0
LLS0101	SAMN25127824	38656471	32694846	0.8458	0	0	0	0	5961625	0.1542	793327	0.1331	4381082	0.7349	787216	0.132	0	0	0	0	0	0
LLS0105	SAMN30005740	34753462	29310881	0.8434	0	0	0	0	5442581	0.1566	704244	0.1294	4001829	0.7353	736508	0.1353	0	0	0	0	0	0
LLS0106	SAMN25127827	36269041	30297755	0.8354	0	0	0	0	5971286	0.1646	722199	0.1209	4463140	0.7474	785947	0.1316	0	0	0	0	0	0
LLS0116	SAMN25127839	41749539	35280978	0.8451	0	0	0	0	6468561	0.1549	846142	0.1308	4769175	0.7373	853244	0.1319	0	0	0	0	0	0
LLS0119	SAMN25127840	35073279	29704289	0.8469	0	0	0	0	5368990	0.1531	928557	0.1729	3752729	0.699	687704	0.1281	0	0	0	0	0	0
LLS0121	SAMN25127837	39187263	30172011	0.7699	0	0	0	0	9015252	0.2301	654425	0.0726	7280761	0.8076	1080066	0.1198	0	0	0	0	0	0
LLS0123	SAMN25127842	42413134	36101993	0.8512	0	0	0	0	6311141	0.1488	1055480	0.1672	4432290	0.7023	823371	0.1305	0	0	0	0	0	0
LLS0126	SAMN25127846	31776871	26993401	0.8495	0	0	0	0	4783470	0.1505	732294	0.1531	3397031	0.7102	654145	0.1368	0	0	0	0	0	0
LLS0127	SAMN30005741	32062522	27249579	0.8499	0	0	0	0	4812943	0.1501	674428	0.1401	3492097	0.7256	646418	0.1343	0	0	0	0	0	0
LLS0128	SAMN25127845	36892008	31286702	0.8481	0	0	0	0	5605306	0.1519	761604	0.1359	4087146	0.7292	756556	0.135	0	0	0	0	0	0
LLS0130	SAMN25127843	44614619	37933311	0.8502	0	0	0	0	6681308	0.1498	927541	0.1388	4872158	0.7292	881609	0.132	0	0	0	0	0	0
LLS0133	SAMN25127848	36229700	30737280	0.8484	0	0	0	0	5492420	0.1516	763518	0.139	3987571	0.726	741331	0.135	0	0	0	0	0	0
LLS0143	SAMN30005742	35095587	29856659	0.8507	0	0	0	0	5238928	0.1493	865636	0.1652	3672450	0.701	700842	0.1338	0	0	0	0	0	0
LLS0144	SAMN25127860	35045391	29817006	0.8508	0	0	0	0	5228385	0.1492	744781	0.1424	3802537	0.7273	681067	0.1303	0	0	0	0	0	0
LLS0145	SAMN25127858	38830845	32916107	0.8477	0	0	0	0	5914738	0.1523	838560	0.1418	4260070	0.7202	816108	0.138	0	0	0	0	0	0
LLS0146	SAMN25127859	42064364	35740579	0.8497	0	0	0	0	6323785	0.1503	900406	0.1424	4568871	0.7225	854508	0.1351	0	0	0	0	0	0
LLS0148	SAMN25127856	38776181	33015516	0.8514	0	0	0	0	5760665	0.1486	875539	0.152	4126384	0.7163	758742	0.1317	0	0	0	0	0	0
LLS0151	SAMN25127863	37900768	32244412	0.8508	0	0	0	0	5656356	0.1492	799769	0.1414	4110173	0.7266	746414	0.132	0	0	0	0	0	0
LLS0161	SAMN30005743	35329589	30128244	0.8528	0	0	0	0	5201345	0.1472	883450	0.1699	3664453	0.7045	653442	0.1256	0	0	0	0	0	0
LLS0162	SAMN25127875	39365264	33383942	0.8481	0	0	0	0	5981322	0.1519	826410	0.1382	4343764	0.7262	811148	0.1356	0	0	0	0	0	0
LLS0163	SAMN25127873	35590861	30285507	0.8509	0	0	0	0	5305354	0.1491	843605	0.159	3763660	0.7094	698089	0.1316	0	0	0	0	0	0
LLS0164	SAMN25127874	39890349	33726346	0.8455	0	0	0	0	6164003	0.1545	793437	0.1287	4552746	0.7386	817820	0.1327	0	0	0	0	0	0
LLS0166	SAMN30005744	36347499	30953321	0.8516	0	0	0	0	5394178	0.1484	1020028	0.1891	3703472	0.6866	670678	0.1243	0	0	0	0	0	0
LLS0168	SAMN25127877	40017694	34024453	0.8502	0	0	0	0	5993241	0.1498	836889	0.1396	4364495	0.7282	791857	0.1321	0	0	0	0	0	0
LLS0169	SAMN25127878	39289454	33419512	0.8506	0	0	0	0	5869942	0.1494	824007	0.1404	4261937	0.7261	783998	0.1336	0	0	0	0	0	0
LLS0179	SAMN25127887	40873606	34520224	0.8446	0	0	0	0	6353382	0.1554	832559	0.131	4638240	0.73	882583	0.1389	0	0	0	0	0	0
LLS0180	SAMN25127890	37084254	31549710	0.8508	0	0	0	0	5534544	0.1492	989569	0.1788	3836329	0.6932	708646	0.128	0	0	0	0	0	0
LLS0181	SAMN25127888	32859001	27875146	0.8483	0	0	0	0	4983855	0.1517	663086	0.133	3657474	0.7339	663295	0.1331	0	0	0	0	0	0
LLS0182	SAMN25127889	38102789	32429592	0.8511	0	0	0	0	5673197	0.1489	809392	0.1427	4104399	0.7235	759406	0.1339	0	0	0	0	0	0
LLS0184	SAMN30005745	32293908	27409971	0.8488	0	0	0	0	4883937	0.1512	883423	0.1809	3360241	0.688	640273	0.1311	0	0	0	0	0	0
LLS0186	SAMN30005746	37058660	31307353	0.8448	0	0	0	0	5751307	0.1552	758104	0.1318	4230909	0.7356	762294	0.1325	0	0	0	0	0	0
LLS0187	SAMN25127892	33235581	28178045	0.8478	0	0	0	0	5057536	0.1522	677463	0.134	3706981	0.733	673092	0.1331	0	0	0	0	0	0
LLS0189	SAMN25127897	47936904	39743749	0.8291	0	0	0	0	8193155	0.1709	1508147	0.1841	5440053	0.664	1244955	0.152	0	0	0	0	0	0
LLS0197	SAMN30031311	50804161	42084198	0.8284	0	0	0	0	8719963	0.1716	1528333	0.1753	5950899	0.6824	1240731	0.1423	0	0	0	0	0	0
LLS0199	SAMN25127902	46808410	38526113	0.8231	0	0	0	0	8282297	0.1769	1525613	0.1842	5469224	0.6604	1287460	0.1554	0	0	0	0	0	0
LLS0200	SAMN25127903	46761841	38647282	0.8265	0	0	0	0	8114559	0.1735	1385617	0.1708	5543081	0.6831	1185861	0.1461	0	0	0	0	0	0
LLS0202	SAMN25127900	45986374	38286376	0.8326	0	0	0	0	7699998	0.1674	1779938	0.2312	4851286	0.63	1068774	0.1388	0	0	0	0	0	0
LLS0204	SAMN25127904	53314940	44106041	0.8273	0	0	0	0	9208899	0.1727	1624389	0.1764	6229519	0.6765	1354991	0.1471	0	0	0	0	0	0
LLS0205	SAMN25127905	53709220	44731345	0.8328	0	0	0	0	8977875	0.1672	1854843	0.2066	5799427	0.646	1323605	0.1474	0	0	0	0	0	0
LLS0215	SAMN25127914	51818405	43191600	0.8335	0	0	0	0	8626805	0.1665	1613474	0.187	5810196	0.6735	1203135	0.1395	0	0	0	0	0	0
LLS0216	SAMN25127916	54802777	45478687	0.8299	0	0	0	0	9324090	0.1701	1676761	0.1798	6274358	0.6729	1372971	0.1472	0	0	0	0	0	0
LLS0217	SAMN25127915	47029062	39022743	0.8298	0	0	0	0	8006319	0.1702	1453444	0.1815	5389549	0.6732	1163326	0.1453	0	0	0	0	0	0
LLS0218	SAMN30031312	51364444	42546113	0.8283	0	0	0	0	8818331	0.1717	1606882	0.1822	5952571	0.675	1258878	0.1428	0	0	0	0	0	0
LLS0220	SAMN30031313	53512457	44678443	0.8349	0	0	0	0	8834014	0.1651	1641975	0.1859	5965910	0.6753	1226129	0.1388	0	0	0	0	0	0
LLS0222	SAMN30031314	48755462	40371092	0.828	0	0	0	0	8384370	0.172	1520647	0.1814	5637703	0.6724	1226020	0.1462	0	0	0	0	0	0
LLS0223	SAMN25127918	45399273	37783550	0.8323	0	0	0	0	7615723	0.1677	1463578	0.1922	5088340	0.6681	1063805	0.1397	0	0	0	0	0	0
LLS0233	SAMN25127929	48291540	40170779	0.8318	0	0	0	0	8120761	0.1682	1635785	0.2014	5297401	0.6523	1187575	0.1462	0	0	0	0	0	0
LLS0234	SAMN30031315	41577557	34642611	0.8332	0	0	0	0	6934946	0.1668	1442340	0.208	4532113	0.6535	960493	0.1385	0	0	0	0	0	0
LLS0235	SAMN25127930	48514202	40121750	0.827	0	0	0	0	8392452	0.173	1535162	0.1829	5585909	0.6656	1271381	0.1515	0	0	0	0	0	0
LLS0236	SAMN25127931	47474819	39565484	0.8334	0	0	0	0	7909335	0.1666	1607377	0.2032	5232142	0.6615	1069816	0.1353	0	0	0	0	0	0
LLS0238	SAMN25127927	47895781	39749758	0.8299	0	0	0	0	8146023	0.1701	1572600	0.1931	5360370	0.658	1213053	0.1489	0	0	0	0	0	0
LLS0240	SAMN25127933	54744171	46303527	0.8458	0	0	0	0	8440644	0.1542	1949350	0.2309	5462949	0.6472	1028345	0.1218	0	0	0	0	0	0
LLS0241	SAMN25127934	50067222	41094213	0.8208	0	0	0	0	8973009	0.1792	1443920	0.1609	6196707	0.6906	1332382	0.1485	0	0	0	0	0	0
LLS0252	SAMN25127945	45177260	37294504	0.8255	0	0	0	0	7882756	0.1745	1371830	0.174	5347734	0.6784	1163192	0.1476	0	0	0	0	0	0
LLS0253	SAMN25127948	42871139	35706680	0.8329	0	0	0	0	7164459	0.1671	1579599	0.2205	4598823	0.6419	986037	0.1376	0	0	0	0	0	0
LLS0254	SAMN25127946	46523062	38468444	0.8269	0	0	0	0	8054618	0.1731	1427670	0.1772	5468279	0.6789	1158669	0.1439	0	0	0	0	0	0
LLS0257	SAMN25127943	51423007	42792020	0.8322	0	0	0	0	8630987	0.1678	1596470	0.185	5819350	0.6742	1215167	0.1408	0	0	0	0	0	0
LLS0259	SAMN25127950	50531941	41804295	0.8273	0	0	0	0	8727646	0.1727	1503138	0.1722	5889549	0.6748	1334959	0.153	0	0	0	0	0	0
LLS0260	SAMN25127951	53736693	44825854	0.8342	0	0	0	0	8910839	0.1658	1645479	0.1847	6044584	0.6783	1220776	0.137	0	0	0	0	0	0
LLS0264	SAMN25127956	58514551	48640365	0.8313	0	0	0	0	9874186	0.1687	1806410	0.1829	6657151	0.6742	1410625	0.1429	0	0	0	0	0	0
LLS0270	SAMN25127963	53791493	45075181	0.838	0	0	0	0	8716312	0.162	1721821	0.1975	5779479	0.6631	1215012	0.1394	0	0	0	0	0	0
LLS0271	SAMN25127966	41882041	35147541	0.8392	0	0	0	0	6734500	0.1608	1491352	0.2214	4366881	0.6484	876267	0.1301	0	0	0	0	0	0
LLS0272	SAMN25127964	51670157	42901318	0.8303	0	0	0	0	8768839	0.1697	1474170	0.1681	6138257	0.7	1156412	0.1319	0	0	0	0	0	0
LLS0275	SAMN25127961	52203718	43343955	0.8303	0	0	0	0	8859763	0.1697	1628212	0.1838	5929900	0.6693	1301651	0.1469	0	0	0	0	0	0
LLS0277	SAMN25127967	49920284	41564890	0.8326	0	0	0	0	8355394	0.1674	1561848	0.1869	5624132	0.6731	1169414	0.14	0	0	0	0	0	0
LLS0278	SAMN25127968	49787853	41253583	0.8286	0	0	0	0	8534270	0.1714	1545092	0.181	5754178	0.6742	1235000	0.1447	0	0	0	0	0	0
LLS0282	SAMN25127973	52451569	43603109	0.8313	0	0	0	0	8848460	0.1687	1632776	0.1845	5971348	0.6748	1244336	0.1406	0	0	0	0	0	0
Average:		5.21486e+07	4.61399e+07	0.866812	0	0	0	0	6.00871e+06	0.133188	1.02746e+06	0.187363	4.14479e+06	0.667087	836457	0.145546	0	0	0	0	0	0
Standard Deviation:		1.82785e+07	1.98806e+07	0.0637117	0	0	0	0	2.55136e+06	0.0637117	412353	0.0739879	2.02798e+06	0.0844898	306815	0.0246349	0	0	0	0	0	0
Total:		5840640191	5167665150		0	0	0	0	672975041		115075875		464216013		93683153		0		0		0

### Sheet: Overall_Stage_Contigs
Stage	Combined number of contigs	Combined total length (nucleotides)	Combined number of genes	Average number of contigs	Average total length (nucleotides)	Average number of genes
Preweaning	3228777	13913305434	11920693	461254	1987615062	1.70296e+06
Nursery	2818337	11021282287	12342585	402620	1.57447e+09	1.76323e+06
Growth adult	3384588	11235967289	13241791	483513	1.60514e+09	1.89168e+06
Overall:	9431702	36170555010	37505069	449129	1.72241e+09	1.78596e+06
Standard Deviation:	292512	1.61132e+09	674767	41787.4	2.30188e+08	96395.3
Average:	3.1439e+06	12056851670	1.25017e+07	449129	1.72241e+09	1.78596e+06

### Sheet: Individual_Sample_Contigs
Stage	Swine ID	Number of contigs	Total length (nucleotides)	Number of genes
P	1	498836	1207667357	1156605
	2	385016	943257651	915520
	3	796982	2451714655	2099239
	5	183308	672749449	689473
	7	540820	2738482811	2253815
	9	370375	3132257249	2548740
	10	453440	2767176262	2257301
N	1	310242	1263687677	1399215
	2	361620	1398383981	1573893
	3	417696	1625392038	1814898
	5	458699	1808818064	2017944
	7	434856	1657350361	1869795
	9	406720	1624056860	1819382
	10	428504	1643593306	1847458
G	1	506140	1645546321	1935214
	2	478831	1614968807	1899549
	3	493318	1659270012	1960366
	5	469976	1556747668	1834751
	7	472158	1586652603	1847387
	9	459035	1529263571	1803970
	10	505130	1643518307	1960554
Overall:		9431702	36170555010	37505069
Standard Deviation:		112608	5.95003e+08	438221
Average:		449129	1.72241e+09	1.78596e+06
